# Development of diagnostic PCR and LAMP markers for *MALE STERILITY 1* (*MS1*) in *Cryptomeria japonica* D. Don

**DOI:** 10.1101/2020.05.19.090092

**Authors:** Yoichi Hasegawa, Saneyoshi Ueno, Fu-Jin Wei, Asako Matsumoto, Tokuko Ujino-Ihara, Kentaro Uchiyama, Yoshinari Moriguchi, Masahiro Kasahara, Takeshi Fujino, Shuji Shigenobu, Katsushi Yamaguchi, Takahiro Bino, Tetsuji Hakamata

## Abstract

**Objective:** Due to the allergic nature of the pollen of *Cryptomeria japonica*, the most important Japanese forestry conifer, a pollen-free cultivar is preferred. Mutant trees detected in nature have been used for the production of a pollen-free cultivar. In order to reduce the time and cost needed for the production and breeding, we aimed to develop simple diagnostic molecular markers for mutant alleles of the causative gene *MALE STERILITY 1* (*MS1*) in *C. japonica*. The expected function of this gene, its two dysfunctional mutations, and genetic diversity were described recently in a related study.

**Results:** We have developed PCR and LAMP markers to detect mutant alleles and to present experimental options depending on available laboratory equipment. At field stations, where PCR machines are not available, LAMP markers were developed. LAMP only needs heat-blocks or a water bath to perform the isothermal amplification and assay results can be easily seen by eye. Because the causative mutations were deletions, two kinds of PCR markers, amplified length polymorphism (ALP) and allele specific PCR (ASP) markers, were developed. These assays can be carried out by capillary or agarose gel electrophoresis.
