## Additional File 1 for "Development of diagnostic PCR and LAMP markers for *MALE STERILITY 1* (*MS1*) in *Cryptomeria japonica* D. Don"

### Sheet: Table S1
Table S1 Buffer composition used for DNA extraction from Cryptomeria japonica
a) Extraction Buffer I：
50mM	Tris pH 8.0
5mM	EDTA
350mM	Sorbitol
0.1	PVP (Polyvinylpyrrolidone (average mol.wt. 40,000))
0.1%	BSA (Bovine serum albumin)
b) Wash buffer:
50mM	Tris pH 8.0
25mM	EDTA
350mM	Sorbitol
0.1%	2-mercaptoethanol (added just before use)
c) 2x CTAB buffer:
20 mM	EDTA
100 mM	Tris pH 8.0
1.4 M	NaCl
0.02	CTAB
0.4%	2-mercaptoethanol (added just before use)
