## Additional File 2 for "Development of diagnostic PCR and LAMP markers for *MALE STERILITY 1* (*MS1*) in *Cryptomeria japonica* D. Don"

### Sheet: Table S2
Table S2 Microsatellite markers ('Kimegu' set) tested in the multiplex PCR.
Maker ID	Fluorescent dye	Accession number	SSR motif	Expected PCR product size (bp)	Forward primer sequence	Reverse primer sequence	Reference
CS1525	VIC	AB161660	(CA)18	200	ATGAAGTGCCCTTGGTTTGT	ATCGCCTCCTCTTTTATCCT	Tani et al.
CS1579	VIC	AB161661	(TG)11	291	ACTCTAGCAGCATTTCTCAC	CAGATTTTGTATGAGTGGTT	Tani et al.
CS1219	FAM	AB161653	(GT)10	103	AAGGTGTTGTTTTAAGGAGG	CAGCCATCTATTATTTGTGC	Tani et al.
CJS0520	FAM	AB161644	(TG)18	196	TCCCTTTTGGTATTTTACAC	ACTCAAATTGCGATAATCTC	Tani et al.
CS1364	FAM	AB161657	(AC)7	297	TGATTATGGTCGGTGGTCTT	GTGATGTGGTGTTATCTTGT	Tani et al.
CS2169	PET	AB161670	(GA)9	141	GTAGAGGAGGGATATAGAGT	TCCTTGTCCATCTCTCTTTA	Tani et al.
CJG0077	NED	AB089408	(CT)10	106	CCTTGTACACTTATTTGTACCT	AGGGAGGAGAAATAGACAT	Moriguchi et al.
CJS0333	NED	AB161638	(GA)26	264	AGGAGATTAGGATGGTGGG	GGTTTGCCTCTTCTATGAG	Tani et al.
Utility of these primers had been widly tested, for example, in Kimura et al. (2013)
References
Kimura, M.K., et al., Effects of genetic and environmental factors on clonal reproduction in old-growth natural populations of Cryptomeria japonica. Forest Ecology and Management, 2013. 304: p. 10-19.
Moriguchi, Y., et al., Development and characterization of microsatellite markers for Cryptomeria japonica D.Don. Theor Appl Genet, 2003. 106(4): p. 751-8.
Tani, N., et al., Development and characteristics of microsatellite markers for sugi (Cryptomeria japonica D. Don) derived from microsatellite-enriched libraries. Ann. For. Sci., 2004. 61(6): p. 569-575.
